# The developmental origin and the specification of the adrenal cortex in humans and cynomolgus monkeys

**DOI:** 10.1101/2022.01.19.477000

**Authors:** Keren Cheng, Yasunari Seita, Taku Moriwaki, Kiwamu Noshiro, Yuka Sakata, Young Sun Hwang, Toshihiko Torigoe, Mitinori Saitou, Hideaki Tsuchiya, Chizuru Iwatani, Masayoshi Hosaka, Toshihiro Ohkouchi, Hidemichi Watari, Takeshi Umazume, Kotaro Sasaki

## Abstract

Development of the adrenal cortex, a vital endocrine organ, originates in the adrenogonadal primordium, a common progenitor for both the adrenocortical and gonadal lineages in rodents. In contrast, we find that in humans and cynomolgus monkeys, the adrenocortical lineage originates in a temporally and spatially distinct fashion from the gonadal lineage, arising earlier and more anteriorly within the coelomic epithelium. The adrenal primordium arises from adrenogenic coelomic epithelium via an epithelial-to-mesenchymal-like transition, which then progresses into the steroidogenic fetal zone via both direct and indirect routes. Notably, we find that adrenocortical and gonadal lineages exhibit distinct HOX codes, suggesting distinct anterior-posterior regionalization. Together, our assessment of the early divergence of these lineages provides a molecular framework for understanding human adrenal and gonadal disorders.

**One Sentence Summary:** Specification of the adrenal cortex occurs in adrenogenic coelomic epithelium independent of gonadogenesis in humans and cynomolgus monkeys
