## Supplementary material for "The developmental origin and the specification of the adrenal cortex in humans and cynomolgus monkeys": Table S1

### Sheet: table S1
Table S1. Human and cynomolgus embryos used in this study
Sample ID	Species	Tissue	Weeks post fertilization (wpf)	CRL (mm)*	Carnegie Stage	Sex	Usage
Hs1	Homo sapiens	whole embryo	3 wpf	3	12	Male	Paraffin block
Hs2	Homo sapiens	whole embryo	4 wpf	5.3	13	Male	Paraffin block
Hs4	Homo sapiens	whole embryo	4 wpf	3.1	13	Unknown	Paraffin block
Hs5	Homo sapiens	whole embryo	4 wpf	Unknown	14	Unknown	Paraffin block
Hs6	Homo sapiens	whole embryo	4 wpf	6	13	Female	Paraffin block
Hs9	Homo sapiens	whole embryo	5 wpf	6.9	15	Male	Paraffin block
Hs10	Homo sapiens	whole embryo	5 wpf	7.6	15	Unknown	Paraffin block
Hs11	Homo sapiens	whole embryo	5 wpf	9	15	Unknown	Paraffin block
Hs12	Homo sapiens	whole embryo	5 wpf	12.4	16	Male	Paraffin block
Hs13	Homo sapiens	whole embryo	5 wpf	12	16	Female	Paraffin block
Hs16	Homo sapiens	whole embryo	6 wpf	15	17	Male	Paraffin block
Hs18	Homo sapiens	Adrenal	8 wpf	35.7	fetal	Male	Paraffin block
Hs3	Homo sapiens	Whole Urogenital ridge	4 wpf	8.1	14	Male	10X scRNAseq
Hs8	Homo sapiens	Testis#	5 wpf	Unknown	Unknown	Male	10X scRNAseq
Hs14G	Homo sapiens	Testis#	5 wpf	10	16	Male	10X scRNAseq
Hs14A	Homo sapiens	Adrenal#	5 wpf	10	16	Male	10X scRNAseq
Hs15	Homo sapiens	Testis	6 wpf	15.2	17	Male	10X scRNAseq
Hs17	Homo sapiens	Adrenal	6 wpf	16.7	17	Male	10X scRNAseq
Hs19G	Homo sapiens	Testis	8 wpf	35.3	fetal	Male	10X scRNAseq
Hs19A	Homo sapiens	Adrenal	8 wpf	35.3	fetal	Male	10X scRNAseq
Hs20G	Homo sapiens	Testis	8 wpf	40.9	fetal	Male	10X scRNAseq
Hs20A	Homo sapiens	Adrenal	8 wpf	40.9	fetal	Male	10X scRNAseq
Hs21	Homo sapiens	Testis	12 wpf	Unknown	fetal	Male	10X scRNAseq
* Crown rump length (CRL) by ultrasound measurement
# Includes a small portion of surrounding tissues
Sample ID	Species	Tissue	Days post fertilization	CRL (mm)#	Carnegie Stage	Sex	Usage
Mf1	Macaca fascicularis	whole embryo	28	5.5	13	Male	Paraffin block
Mf2	Macaca fascicularis	whole embryo	28	5	13	Female	Paraffin block
Mf3	Macaca fascicularis	whole embryo	30	7.7	13	Female	Paraffin block
Mf4	Macaca fascicularis	whole embryo	28	7.2	14	Male	Paraffin block
Mf5	Macaca fascicularis	whole embryo	29	7.86	14	Unknown	Paraffin block
Mf6	Macaca fascicularis	whole embryo	30	6.8	14	Male	Paraffin block
Mf7	Macaca fascicularis	whole embryo	31	8	15	Male	Paraffin block
Mf8	Macaca fascicularis	whole embryo	31	9.4	15	Male	Paraffin block
Mf9	Macaca fascicularis	whole embryo	32	13	16	Female	Paraffin block
Mf10	Macaca fascicularis	whole embryo	32	11.2	16	Male	Paraffin block
# CRL directly measured on freshly isolated embryos
